# Comparative Chromatin Dynamics of Stem Cell Differentiation in Human and Rat

**DOI:** 10.1101/2021.02.11.430819

**Authors:** Christina Wilcox Thai, Shan Jiang, Yuka Roxas, Cassandra McGill, Savanna Ma, Ali Mortazavi

## Abstract

Differentiation of cell types homologous between species are controlled by conserved networks of regulatory elements driving gene expression. In order to identify conservation of gene expression and chromatin accessibility during cell differentiation in two different species. We collected a daily time-course of gene expression and chromatin accessibility in rat and human to quantify conserved and species-specific chromatin dynamics during embryonic stem cell differentiation to definitive endoderm (DE) as well as to neuronal progenitor cells (NPC). We identify shared and cell-type specific transient differentiation markers in each species, including key transcription factors that may regulate differentiation into each cell-type and their candidate cis-regulatory elements (cCREs). Our analysis shows that DE differentiation has higher conservation of gene expression and chromatin accessibility than NPC differentiation. We provide the first global comparison of transcriptional complexity and chromatin dynamics between human and rat for DE and NPC differentiation.
