## Supplemental Tables for "Comparative Chromatin Dynamics of Stem Cell Differentiation in Human and Rat": TableS1.xlsx

### Sheet: TableS1
Statistics for RNA and ATAC experiments
			RNA-seq		ATAC-seq
Timepoint	Species	Replicate	Mapped Reads	Genes > 1TPM	Mapped Reads	Homer Total Peaks	IDR-passing Total peaks
ESC	rat	Rep1	6.2M	11245	37.6M	363643	123289
		Rep2	6.2M	11213	49.0M	348975
NPC_Day1	rat	Rep1	9.8M	11299	23.1M	47677	13042
		Rep2	9.3M	11407	24.7M	59720
NPC_Day2	rat	Rep1	6.7M	11439	35.0M	20603	3227
		Rep2	10.7M	11465	23.4M	26427
NPC_Day3	rat	Rep1	7.2M	11633	15.8M	49803	6452
		Rep2	10.5M	11549	12.1M	87091
NPC_Day4	rat	Rep1	7.8M	10807	29.1M	54983	14300
		Rep2	5.0M	10995	17.1M	58065
NPC_Day5	rat	Rep1	7.3M	10590	17.8M	43418	4300
		Rep2	10.2M	11022	17.5M	26591
NPC_Day6	rat	Rep1	8.3M	10283	26.4M	78267	20833
		Rep2	10.2M	10588	19.3M	67612
NPC_Day7	rat	Rep1	19.2M	11614	28.1M	87006	18708
		Rep2	22.8M	11567	29.1M	74759
NPC_Day8	rat	Rep1	21.2M	11538	24.6M	75012	24159
		Rep2	17.0M	11473	23.3M	70405
DE_Day1	rat	Rep1	7.2M	12053	55.5M	211508	91742
		Rep2	7.7M	11650	43.1M	244500
DE_Day2	rat	Rep1	7.7M	11997	47.8M	266103	122465
		Rep2	9.0M	11900	45.5M	285468
DE_Day3	rat	Rep1	8.7M	11850	55.3M	162161	71448
		Rep2	7.2M	11900	50.5M	168315
DE_Day4	rat	Rep1	4.2M	11770	68.4M	201537	91774
		Rep2	7.1M	11793	56.3M	248981
DE_Day5	rat	Rep1	6.4M	11206	62.7M	241442	113170
		Rep2	7.8M	11269	32.8M	256181
DE_Day6	rat	Rep1	6.2M	11629	48.6M	259781	125133
		Rep2	6.7M	11663	48.6M	247749
DE_Day7	rat	Rep1	7.0M	11561	46.5M	194079	91938
		Rep2	8.0M	11601	46.3M	239870
ESC	Human	Rep1	7.1M	13338	12.5M	161388	34217
		Rep2	17.2M	13136	19.6M	142540
NPC_Day1	Human	Rep1	10.7M	13000	19.6M	202251	56291
		Rep2	17.5M	13259	15.6M	218580
NPC_Day2	Human	Rep1	14.9M	12082	23.3M	262432	100204
		Rep2	13.3M	12163	21.2M	262432
NPC_Day3	Human	Rep1	13.1M	12783	27.6M	305299	100605
		Rep2	12.0M	12500	23.9M	260423
NPC_Day4	Human	Rep1	14.8M	13131	21.7M	219505	--
NPC_Day5	Human	Rep1	13.7M	12665	17.9M	262553	73072
		Rep2	13.0M	11796	18.8M	207578
NPC_Day6	Human	Rep1	13.1M	13332	18.2M	247329	68798
		Rep2	17.2M	12842	21.9M	209962
NPC_Day7	Human	Rep1	17.9M	12945	16.8M	188416	64496
		Rep2	11.0M	11604	20.0M	200339
NPC_Day8	Human	Rep1	13.6M	13262	11.7M	179426	54324
		Rep2	13.4M	13318	29.3M	194218
DE_Day1	Human	Rep1	9.2M	13633	62.3M	405457	205433
		Rep2	10.1M	13551	73.9M	419697
DE_Day2	Human	Rep1	11.1M	13586	65.5M	261612	209755
		Rep2	10.9M	13757	75.2M	239697
DE_Day3	Human	Rep1	8.7M	13995	67.6M	383702	208755
		Rep2	10.1M	14415	84.5M	409826
DE_Day4	Human	Rep1	10.4M	14091	70.4M	376628	187183
		Rep2	11.7M	14316	83.2M	415654
DE_Day5	Human	Rep1	11.6M	14029	92.6M	369550	182606
		Rep2	14.1M	13947	70.4M	427796
