## Supplemental Tables for "Comparative Chromatin Dynamics of Stem Cell Differentiation in Human and Rat": TableS4.txt

name	RR2	RR4	RR11	RR6	RR15	RR1	RR8	RR16	RR3	RR10	RR5	RR9	RR13	RR7	RR12	RR14	RR18	RR17
RA7	1.07E-15	0.00416851	0.711713798	0.020358179	0.470448601	0.121353627	0.008372376	5.27E-05	0.307605255	0.242508495	0.275670741	0.000245889	0.342561828	0.000556881	0.012430671	0.043844753	0.522869363	0.003114917
RA11	1.74E-05	0.204252156	0.11332759	0.158010071	0.00094749	0.950642514	0.038448274	0.000348308	0.955062575	0.070923326	6.41E-06	0.005511434	0.925045283	0.001389987	0.00326062	0.047346233	0.075610263	0.687941203
RA20	0.424583006	0.003416921	0.017618065	0.747506497	0.039504504	7.32E-05	0.665310675	0.338253816	0.832811704	0.036815206	0.043566227	0.63157046	1	0.144412057	0.446309266	1	0.932302093	0.204027115
RA17	0.240635295	0.624051868	0.00075648	0.616423751	0.036312428	2.38E-11	0.628696765	0.150278069	0.687773223	0.067995333	1.33E-05	0.27718666	0.929119043	1.46E-05	0.816074609	0.160118101	0.455138647	0.004844216
RA18	0.014092163	0.053753021	0.611360978	0.238896615	0.184081428	6.25E-08	4.40E-07	0.240474511	0.003014171	0.020938967	2.21E-14	0.010978977	0.179750461	2.33E-10	1.61E-09	0.036485892	0.214239112	0.02121689
RA23	3.49E-05	0.081157005	0.452396113	0.001420236	0.530838731	0.109761566	6.72E-14	0.099255298	0.003837337	0.710746675	3.68E-10	0.709468188	1	5.28E-07	0.000779819	0.044256437	0.017673652	0.000117039
RA10	0.43212234	0.639938517	0.7263718	0.01257543	0.00878691	0.008311044	5.78E-05	0.032241071	0.058480814	0.180180408	7.53E-22	3.42E-05	0.402095134	1.17E-08	0.000238485	0.183956931	0.177343816	0.037245937
RA14	1.24E-05	0.408113436	0.148576214	5.26E-05	0.000371989	0.005680948	0.142809331	0.182160685	0.267254277	0.864576971	1.71E-27	3.45E-26	0.017223224	4.43E-13	4.31E-05	0.121714726	0.030717528	0.000337347
RA2	0.004287948	0.001291915	0.321760248	0.318698946	0.174497029	0.914858186	0.429485023	0.102724574	0.160884501	0.939460981	0.641090908	2.01E-47	0.359415315	9.87E-05	0.00088231	0.205032362	0.248253898	0.113594713
RA3	1	0.641572016	0.302576228	0.10104999	0.134134376	0.505412897	0.335915131	0.300295835	0.14650932	0.353906485	2.02E-19	0.210028202	0.210717412	0.005343466	0.291905601	0.136950836	0.393358187	0.257816924
RA19	0.590659863	0.290836391	0.06549261	0.005998873	0.691614893	0.557499228	0.011250539	0.001232431	0.184009818	0.006909257	0.096172907	5.53E-17	0.900690156	0.034470862	0.002681429	0.223971737	0.354976192	0.822883643
RA12	0.758513462	0.056768794	0.422330112	0.979614716	0.002060539	1	0.785530736	0.806834543	0.047289529	1	0.343117605	0.122595803	0.850644395	0.029989865	0.445396248	0.728593747	0.300839702	0.659333901
RA16	0.060496706	0.273778474	0.250473472	0.204740929	0.000266048	0.169855804	0.180267454	0.608951314	1	0.189759856	0.283631317	0.011175636	0.140412492	0.000822159	0.101679866	1	0.368370097	0.175649115
RA5	0.550059819	0.038190793	1	5.90E-10	1.80E-08	0.164125259	0.24272506	0.599170266	0.614952	0.538055822	0.00600062	4.46E-05	0.130868885	0.553109643	1	1	0.203881359	0.526853326
RA13	0.057739226	0.64312772	0.897322815	0.243309287	0.536099914	0.176800918	0.326899121	0.012489855	0.36233513	0.935039864	0.000529165	0.872303454	0.184160576	0.316028118	1	0.001958206	0.336587374	0.025303663
RA24	0.580630811	0.702476853	0.122905031	0.978094644	0.357630143	0.68628199	0.849922706	0.764505836	0.144616965	0.336788725	0.306920382	0.103539317	0.530908397	0.577375985	0.73406869	0.782655881	0.906539114	1
RA15	0.021653053	0.090356356	0.058056796	0.000268736	0.317345334	5.41E-09	1.25E-08	0.001168177	0.392398518	3.00E-05	2.60E-14	3.73E-18	0.279639588	1.54E-41	1.17E-27	3.55E-12	0.099798806	0.002518373
RA9	0.583449781	0.545504676	0.102256291	0.002642603	0.68969295	0.02850818	0.740768586	0.055072427	0.615654292	0.162493583	1.03E-09	2.16E-09	0.245166365	5.78E-07	7.71E-20	0.002903765	0.457787533	0.070247954
RA4	0.383878493	0.054579792	0.755474579	0.156894047	0.489111298	0.000960676	0.000635641	0.132728421	0.388385618	3.70E-06	2.55E-08	1.74E-07	0.038219032	8.45E-22	0.473437652	0.540603233	0.013830581	0.000208114
RA8	0.964708389	0.185418893	0.238640072	0.03074573	0.253135166	0.434753701	0.105722359	0.391378486	0.749159055	0.574251471	9.48E-05	0.000161309	0.235834563	0.067501062	0.001961238	4.93E-06	0.171002763	0.586479173
RA6	0.324709724	0.144742925	0.003116022	1	0.130964939	0.269308705	0.177392598	0.082293893	0.435057447	0.166469107	1.29E-05	0.007200341	0.287332447	0.006485261	0.014043972	0.3556644	0.351784713	0.541179104
RA1	0.361050916	0.409571574	0.910753047	0.204824156	1	0.013582969	0.055865236	0.95290306	0.007027524	0.62848645	0.000362251	0.479906686	0.214213205	3.34E-06	0.441105146	0.238668136	0.168378652	0.008584469
RA21	0.544064698	0.38781723	0.834056322	1	0.872675802	0.390269469	0.586858299	0.270191641	0.975387585	0.002381686	0.012353294	0.095879467	1	0.041024969	1	0.98641417	0.406458693	0.013243998
RA22	5.41E-12	0.142126388	0.958777762	0.500841862	1	0.027009338	0.272681219	0.809879181	1	0.268335839	0.000587981	0.008012416	0.394856166	0.16067602	0.486341026	0.099422086	0.126420796	0.07128883
