## Supplemental Tables for "Comparative Chromatin Dynamics of Stem Cell Differentiation in Human and Rat": TableS7.txt

name	HR15	HR11	HR16	HR14	HR4	HR12	HR18	HR8	HR13	HR9	HR2	HR10	HR7	HR1	HR17	HR6	HR5	HR3
HA7	0.812056075	0.108962819	0.079503067	0.247589666	0.078315127	0.43230187	1	0.247917975	0.48974735	1	0.708876908	0.713990748	0.053279667	0.004767827	1	0.708795062	1	0.052471037
HA21	0.300144006	0.287548853	1	0.717008993	0.04743452	0.470577824	0.934309957	0.972109162	0.727827843	0.052566169	0.472494322	0.727177406	0.048514806	0.344182647	1	0.241251922	0.541342154	0.042360791
HA19	0.355859499	1	0.676747588	0.08860963	0.184304344	0.756283873	0.679212815	0.374647271	0.37973699	0.489798615	0.022871453	1.85E-06	0.615981417	0.352923759	0.586771876	0.903334342	0.371960526	0.306376375
HA24	0.325431935	0.135140058	0.244024304	0.665709049	0.626239496	0.510581292	1	0.151716932	0.089864456	0.762081881	0.02905342	0.178265945	1	0.092947009	0.475778579	0.104528497	0.48198543	0.046326437
HA8	0.274057452	0.431560175	0.159240798	0.124831049	0.242030729	0.472903174	1	1.43E-06	0.682787881	0.003025847	0.206117715	0.00572648	0.410220568	0.11345872	0.880938557	0.056696123	0.009317647	3.05E-05
HA12	0.547374937	1	0.46396926	0.034827593	0.1008682	1	0.600913415	0.005093965	0.987660412	0.489123744	0.795506604	0.542211892	1	0.92383675	0.081840607	0.913624977	0.04248672	0.053111945
HA11	0.056053427	0.205970929	0.079637212	1	0.410841467	0.245894298	0.580063735	0.011866615	1	5.43E-06	2.29E-08	0.189926424	0.069368173	0.232667248	0.111737152	0.034370131	0.45542584	0.064948241
HA22	0.624966671	0.841959714	0.452360291	0.272037726	0.537243459	0.214652253	0.233628923	0.02015814	0.697065729	1.27E-09	7.46E-11	0.000510515	0.926995118	0.666951366	0.282722788	0.030089613	0.0323777	3.25E-15
HA10	0.181137992	0.205970929	0.38111654	0.345915737	0.297045071	1	0.580063735	0.119986369	0.872785461	0.993907642	0.353961163	0.03122559	0.084060966	0.371445884	0.634807833	0.808307582	0.64930608	0.153477701
HA2	0.427590641	0.252514957	0.305373837	0.000306202	3.86E-08	0.318993403	0.193417696	0.341421672	0.834563564	0.038107332	0.023872118	1	0.435874605	0.50672773	0.790684001	0.544403646	0.094049925	0.000103646
HA18	0.885872765	0.45724523	0.073068918	2.78E-08	4.21E-09	0.175875277	0.133782062	0.333703829	0.790997939	0.174998202	0.36429902	0.446811296	0.202700789	0.602744255	1	0.137710892	0.588551812	0.000116994
HA20	0.895992522	0.569993195	0.133975683	0.708220046	0.022421576	0.796523831	0.427047658	0.007279291	0.278319944	0.260706319	0.074165556	0.108096751	0.032716472	0.11666764	0.140358238	0.291566199	0.01808502	0.000183456
HA6	0.02511416	0.180639283	1	0.206412049	0.209146807	1	0.00921588	0.282490095	0.529619187	0.932630557	0.103085562	0.958877604	0.454474661	0.234658763	0.200398843	0.084154285	0.142769297	0.00584622
HA15	0.130303476	0.376092711	0.100149233	0.405722198	1	0.079435362	0.021542123	0.004424816	0.149369379	0.003179827	0.1467275	0.097416167	0.082966453	0.309693641	0.827505174	0.106990086	0.420660738	0.054261343
HA13	0.126129624	0.783414861	0.028271497	0.418962535	0.003637532	0.11151562	1	0.713111865	0.119088851	0.059564419	0.0694611	0.03122559	0.025494641	0.397756114	0.934041907	0.009297353	0.195211608	0.862984813
HA23	0.494064858	0.128837474	0.228225783	0.573543459	0.043556105	0.875539334	0.043434916	0.085963803	1	0.113525557	0.103268465	0.006752123	0.104976094	0.344987078	0.27889619	0.858676962	0.083259972	0.008146045
HA9	0.159765475	0.711208813	0.858793382	0.108615748	0.354224067	0.062196043	1	0.092300286	0.922064945	0.207502692	0.589756175	0.130188661	0.253045013	0.092166089	0.757163329	3.17E-06	0.975583301	0.236441889
HA4	0.060172237	0.443543469	0.060305669	0.050793409	0.054857927	0.755686544	1	0.584434489	0.971724585	1	0.232939623	0.305474359	0.682069474	0.315587621	0.651498559	0.179273602	0.003216913	0.592865518
HA17	0.474564545	0.945947481	0.015869673	0.936449608	0.853557227	0.448808799	0.69755366	0.463422004	6.88E-14	0.105640306	0.2075048	0.114849584	1	0.310347663	0.000106593	0.849742582	0.157772536	0.00384643
HA3	0.670807814	0.049744928	0.474981526	0.036221535	0.015100349	0.340786561	0.288704703	0.001277736	0.651608831	0.204165995	0.191222366	1	0.512401173	0.74768309	0.291186622	3.86E-09	0.040920564	0.146840672
HA16	0.24390975	1	1	0.802686999	1	0.151714783	0.008576859	0.194030813	0.002501308	0.389410285	0.157773264	0.033727129	0.913698526	0.126210097	0.343515824	0.209451834	0.005885209	0.571053191
HA5	0.274024471	0.334383229	0.645038301	0.0732744	0.018678271	0.415332703	0.064896464	0.211878908	0.01640792	0.000359991	7.05E-05	0.000487665	0.395096464	0.326502703	0.007900526	0.087562718	0.001074312	6.22E-35
HA14	0.025760576	0.372527498	0.15697524	0.17413374	0.103964819	0.333084402	0.259487965	0.038264171	0.104695944	0.022144274	0.032960231	0.186224769	1	0.124464219	0.55759697	0.273045049	0.524649594	7.61E-10
HA1	0.966006197	0.529299484	0.708577655	0.643800997	0.155739074	0.361494847	0.670681176	0.331433151	0.663927986	0.827614996	0.327243008	0.000273449	0.048595768	0.299447967	0.881786689	0.110593404	4.55E-06	0.019128975
