## Supplemental Tables for "Comparative Chromatin Dynamics of Stem Cell Differentiation in Human and Rat": TableS12.txt

name	JNR5	JNR16	JNR8	JNR11	JNR3	JNR2	JNR17	JNR6	JNR10	JNR1	JNR7	JNR18	JNR14	JNR4	JNR9	JNR13	JNR15	JNR12
JNA5	0.362215845	1	0.449712182	0.96821768	0.448479819	0.757026477	0.093245667	1	0.580002813	1	0.270655198	1	0.270836048	1	0.075279577	1	1	0.269045966
JNA1	0.337963487	0.491883543	0.948582485	0.897436688	0.027325786	0.130609127	0.730567327	0.302574157	1	0.008579331	1	0.775839166	0.514350238	1	0.219499342	0.681685757	0.425673969	0.139577166
JNA3	0.120885733	0.538236359	0.062924762	0.633188215	3.44E-06	1.97E-08	0.293246946	0.111214956	0.003867525	0.439680135	0.398093164	0.628820608	0.000393249	0.244388676	0.012609184	0.00797208	0.054436389	0.073622881
JNA12	0.101182188	1	0.544375678	0.530061793	0.377065116	0.044380776	1.94E-10	0.652686812	0.001437211	1	0.161928063	1	0.012865919	1	0.372097596	0.05599018	0.230455159	0.115379689
JNA16	1	0.416487308	0.592367656	0.020626834	3.15E-06	0.000913805	0.161418764	0.571440608	0.06660406	0.108084938	0.161418764	0.10402877	0.04229426	0.063788608	0.70052874	0.652092919	0.160951399	0.763485184
JNA13	0.88328005	1	5.30E-10	0.999323956	0.467257828	0.047936676	0.039792681	0.863033405	0.005595511	1	0.004498716	1	0.082341054	0.57771282	1	0.416791555	1	0.30683012
JNA8	1	1	0.083464092	0.450603637	1	0.845308117	0.728461141	0.152453533	0.000121427	0.318252969	0.728461141	1	1	0.692480507	0.515078284	0.23707479	1	0.324286199
JNA7	0.718924948	0.892777106	1	1	0.554963146	0.14281344	0.276490795	0.276490795	0.937309297	0.368004847	0.157126537	0.556555642	1	0.310510908	0.365731134	0.731889623	0.250376744	1
JNA2	0.230779903	0.072389019	0.175990856	0.545552891	0.771335414	0.107355173	0.025493363	0.182039154	0.013353053	0.012259196	0.006677146	1	0.113333554	0.306857787	0.53118339	0.168211659	0.092463817	0.001733815
JNA14	0.700104335	0.477985098	0.795385833	1	0.740934298	0.913175131	0.000406812	0.243483725	0.540416766	0.333199353	0.243483725	1	0.767242484	0.301682258	0.385865952	1	0.480031792	0.318008139
JNA15	0.839440433	0.466667524	0.786504622	0.155587952	0.936682114	0.112770665	0.387266665	1	0.129396431	0.434173542	0.345855473	0.640202292	0.73562824	0.547720913	0.004099696	0.382164684	0.736249842	0.82231966
JNA6	0.609314693	0.15787892	0.017292646	0.467810844	0.114921437	0.009712257	0.533349099	1	0.019628304	0.450157196	0.413723455	0.578691278	0.422171318	0.145792348	0.081018003	0.245441698	1	0.467030087
JNA17	0.900480023	0.70422549	0.055306134	1	0.643043001	0.937236285	1	0.819522328	0.252626396	0.931114335	0.819522328	0.920285577	0.073745999	0.450732637	0.967186467	0.144850583	0.822360465	0.913234278
JNA9	1	1	0.144008776	0.609772491	0.150029593	0.029661632	0.459675585	1	0.120518256	1	0.459675585	0.289342716	0.000112157	0.525967955	0.642894681	1	1	0.030595233
JNA10	0.658736469	0.734835289	0.001671782	0.91602532	0.489329706	0.033264281	0.558544116	0.797527063	0.003417587	1	0.290385115	1	0.264310385	0.08014986	0.791404521	0.662107822	0.049831685	0.570725518
JNA4	0.612858324	0.914985011	0.175990856	0.203468492	0.021318043	0.107355173	0.642519437	0.182039154	0.538803502	0.686876507	0.642519437	1	0.113333554	0.306857787	0.00463545	0.748340128	0.006891892	1
JNA18	0.657362013	0.040560015	0.321890204	0.801194623	0.000304788	0.017920078	0.106925305	0.020218745	0.594084516	0.720308292	0.604376396	0.948821553	0.004630376	0.001213964	0.053270443	0.003201248	0.008316616	0.743658692
JNA11	0.382259754	0.582762775	0.26478231	0.171945793	0.129488777	0.001161833	0.024449522	0.502173443	0.281270019	0.880236466	0.089639658	0.815592696	0.559133593	0.409439607	0.076671993	0.000623335	0.644988971	0.486940798
