## Supplemental Tables for "Comparative Chromatin Dynamics of Stem Cell Differentiation in Human and Rat": TableS13.txt

name	JDR1	JDR8	JDR10	JDR2	JDR5	JDR9	JDR7	JDR11	JDR12	JDR3	JDR4	JDR6
JDA8	0.304079366	0.722149663	0.979435486	0.103377827	2.03E-07	1.10E-10	0.140577065	0.005200669	0.03819229	0.001491516	0.097351198	8.90E-09
JDA9	0.001794493	0.029608081	0.79839139	0.050774474	0.026903669	5.94E-13	1.15E-05	0.011866938	0.288508143	0.000692823	0.076867615	2.63E-05
JDA13	0.019315707	0.838670216	7.10E-126	0.405284176	0.002043113	1.71E-07	0.014484353	0.000143256	0.420321612	3.24E-08	0.018932593	3.48E-08
JDA4	0.334360015	0.102557502	0.001244516	1	0.291635066	0.056760535	0.693192375	0.077931042	0.053121195	1	0.000247293	0.816275351
JDA5	2.26E-12	2.80E-05	1.17E-08	0.102396239	0.00874324	0.033580965	0.031048778	0.007754081	0.005379089	2.04E-05	0.10947075	1.63E-08
JDA10	0.265336741	0.10650946	0.619728895	0.718386535	0.535711651	0.372426938	0.000472277	0.112109451	0.325848705	0.099436222	0.58429639	0.967293345
JDA6	0.367670649	0.999349211	0.518388645	0.314209173	6.99E-05	0.869464512	0.00115988	0.100394363	0.811442822	4.74E-06	0.939447087	6.88E-05
JDA7	0.1769783	0.565507659	0.81256424	0.56485083	0.041696697	0.527570374	0.317572987	0.028705616	4.48E-07	0.041820462	0.278651681	0.000618032
JDA11	8.13E-10	0.00022762	0.099836767	0.160907981	4.54E-08	2.03E-12	0.20960924	2.85E-29	0.436943172	2.49E-17	0.001790387	6.20E-10
JDA14	1.20E-10	0.011989313	0.158267697	0.118969897	0.000360188	1.02E-05	0.711108225	0.323930566	0.53614266	6.20E-21	0.036803321	1.39E-07
JDA15	6.13E-06	0.002306214	0.556588635	0.092492777	2.34E-05	4.78E-05	0.542646973	0.001010887	0.504536032	8.16E-10	0.232170339	2.16E-16
JDA1	0.358222456	0.055835561	0.623175143	0.282432217	0.000642474	0.278028541	0.723406069	0.976505838	0.057116449	0.799554394	0.02609144	3.15E-05
JDA2	0.001764929	0.980982507	0.190520949	0.71707923	8.54E-05	0.000137565	0.665499026	0.475149103	0.829700111	0.000725829	3.63E-09	0.000427565
JDA3	0.164278099	0.064531616	0.588911973	0.231919345	0.601590521	0.242360388	0.061774398	0.519501244	0.890375788	0.021412034	0.074585237	0.614458657
JDA12	0.017208811	0.689255874	0.307060669	0.814644333	0.785376831	0.745794117	0.3261589	0.001455262	0.960608567	0.066715004	1	0.013032053
